# Spectrum of genes for inherited hearing loss in the Israeli Jewish population, including the novel human deafness gene *ATOH1*

**DOI:** 10.1101/2020.06.11.144790

**Authors:** Zippora Brownstein, Suleyman Gulsuner, Tom Walsh, Fábio Tadeu Arrojo Martins, Shahar Taiber, Ofer Isakov, Ming K. Lee, Mor Bordeynik-Cohen, Maria Birkan, Weise Chang, Silvia Casadei, Nada Danial-Farran, Amal Abu-Rayyan, Ryan Carlson, Lara Kamal, Ásgeir Örn Arnþórsson, Meirav Sokolov, Dror Gilony, Noga Lipschitz, Moshe Frydman, Bella Davidov, Michal Macarov, Michal Sagi, Chana Vinkler, Hana Poran, Reuven Sharony, Nadra Samara, Na’ama Zvi, Hagit Baris-Feldman, Amihood Singer, Ophir Handzel, Ronna Hertzano, Doaa Ali-Naffaa, Noa Ruhrman-Shahar, Ory Madgar, Efrat Sofrin, Amir Peleg, Morad Khayat, Mordechai Shohat, Lina Basel-Salmon, Elon Pras, Dorit Lev, Michael Wolf, Eirikur Steingrimsson, Noam Shomron, Matthew W. Kelley, Moien Kanaan, Stavit Allon-Shalev, Mary-Claire King, Karen B. Avraham

**Affiliations:** Department of Human Molecular Genetics & Biochemistry, Sackler Faculty of Medicine and Sagol School of Neuroscience, Tel Aviv University, Tel Aviv, Israel; Departments of Genome Sciences and Medicine, University of Washington, Seattle, WA, USA; Department of Cell and Developmental Biology, Sackler Faculty of Medicine, Tel Aviv University, Tel Aviv, Israel; Raphael Recanati Genetic Institute, Rabin Medical Center–Beilinson Hospital, Tel Aviv University Felsenstein Medical Research Center, Petach Tikva, Israel; Laboratory of Cochlear Development, National Institute on Deafness and Other Communications Disorders, NIH, Bethesda, MD, USA; Genetics Institute, Ha’Emek Medical Center, Afula, Israel; Rappaport Faculty of Medicine, Technion, Haifa, Israel; Department of Biological Sciences, Bethlehem University, Bethlehem, Palestine; Department of Biochemistry and Molecular Biology, BioMedical Center, Faculty of Medicine, University of Iceland, Reykjavik, Iceland; Department of Otolaryngology - Head and Neck Surgery, Schneider Children’s Medical Center, Petach Tikva, Israel; Department of Otolaryngology - Head and Neck Surgery, Sheba Medical Center, Tel Hashomer, Israel; Institute of Human Genetics, Sheba Medical Center, Tel Hashomer, Israel; Department of Human Genetics and Metabolic Diseases, Hadassah-Hebrew University Medical Center, Jerusalem, Israel; Institute of Medical Genetics, Wolfson Medical Center, Holon, Israel; Genetics Institute, Meir Medical Center, Kfar Saba and Sackler Faculty of Medicine, Tel Aviv University, Tel Aviv, Israel; Ziv Medical Center, Zefat, Israel; Genetics Institute, Tel-Aviv Sourasky Medical Center, Tel Aviv, Israel; Community Genetics Department, Public Health Services, Ministry of Health, Ramat Gan, Israel; Department of Otolaryngology Head and Neck Surgery and Maxillofacial Surgery, Tel-Aviv Sourasky Medical Center, Tel Aviv, Israel; Department of Otorhinolaryngology Head and Neck Surgery, University of Maryland School of Medicine, Baltimore, MD, USA; Human Genetics Institute, Lady Davis Carmel Medical Center, Haifa, Israel; Sheba Cancer Research Center, Sheba Medical Center, Tel Hashomer, Israel; Institute of Medical Genetics, Maccabi HMO, Rehovot, Israel

**Keywords:** Next-generation sequencing, massively parallel sequencing, diagnostics, hearing, deafness, gene panel, genomics

## Abstract

Mutations in more than 150 genes are responsible for inherited hearing loss, with thousands of different, severe causal alleles that vary among populations. The Israeli Jewish population includes communities of diverse geographic origins, revealing a wide range of deafness-associated variants and enabling clinical characterization of the associated phenotypes. Our goal was to identify the genetic causes of inherited hearing loss in this population, and to determine relationships among genotype, phenotype, and ethnicity. Genomic DNA samples from informative relatives of 88 multiplex families, all of self-identified Jewish ancestry, with either non-syndromic or syndromic hearing loss, were sequenced for known and candidate deafness genes using the HEar-Seq gene panel. The genetic causes of hearing loss were identified for 60% of the families. One gene was encountered for the first time in human hearing loss: *ATOH1* (Atonal), a basic helix-loop-helix transcription factor responsible for autosomal dominant progressive hearing loss in a five-generation family. Our results demonstrate that genomic sequencing with a gene panel dedicated to hearing loss is effective for genetic diagnoses in a diverse population. Comprehensive sequencing enables well-informed genetic counseling and clinical management by medical geneticists, otolaryngologists, audiologists, and speech therapists and can be integrated into newborn screening for deafness.
