## Supporting Information Table S1 for "Spectrum of genes for inherited hearing loss in the Israeli Jewish population, including the novel human deafness gene *ATOH1*"

### Sheet: Sheet1
Table S1. Genes on HEar-Seq panels					HEar-Seq version					Spectrum of genes for inherited hearing loss in the Israeli Jewish population, including the novel human deafness gene ATOH1
Gene	DFNA/DFNB	Source†	Syndrome	Inheritance	v1	v2	v3	v4
ABR		MGI			X	X	X
ACAN		MGI			X	X	X
ACTB		MGI				X	X
ACTG1	DFNA20/26	HHH, DVD, MGI		AR, AD		X	X	X
ADCY1	DFNB44	HHH, DVD		AR			X	X
ADIPOQ		MGI					X
AIFM1	DFNX5/AUNX1	DVD	Auditory neuropathy	XLR				X
ALDH1A2		MGI			X	X
ALG10B		MGI					X
ALMS1		DVD, MGI	Alstrom	AR	X	X	X	X
AP3D1		MGI			X	X	X
APAF1		MGI			X	X	X
AQP4		MGI			X	X	X
ARSA		MGI					X
ATF2		MGI			X	X	X
ATG4B		MGI					X
ATOH1		MGI			X	X	X
ATP2B2		DVD, MGI		AR	X	X	X	X
ATP6V0A4		MGI					X
ATP6V1B1		DVD	Renal tubular acidosis and SNHL	AR		X	X	X
ATP6V1B2		PMID: 31655144	Zimmermann-Laband	AD				X
ATP8B1		MGI			X	X	X
AXIN1		MGI			X	X	X
BARHL1		MGI			X	X	X
BBS1		MGI			X	X	X
BBS4		MGI			X	X	X
BCL2		MGI					X
BCR		MGI			X	X	X
BCS1L		PMID:17314340	Bjornstad	AR		X	X	X
BDNF		MGI			X	X	X
BDP1	DFNB49	HHH, DVD		AR			X	X
BMP4		MGI			X	X	X
BSN		MGI			X	X	X
BSND	DFNB73	DVD, MGI	Bartter	AR	X	X	X	X
CABP2	DFNB93	HHH, DVD		AR			X	X
CACNA1D		DVD, MGI		AR	X	X	X	X
CACNB2		MGI			X	X	X
CACNG2		MGI			X	X	X
CAML		MGI					X
CASP3		MGI			X	X	X
CATSPER2		PMID:24853665	Deafness-infertility syndrome	AR			X	X
CCDC50	DFNA44	HHH, DVD		AD	X	X	X	X
CD151		PMID: 18522704	HTR	AR				X
CD164	DFNA66	DVD		AD				X
CDC14A	DFNB32/105	DVD		AR				X
CDC42		MGI					X
CDH23	DFNB12	HHH, DVD, MGI	Usher	AR	X	X	X	X
CDKN1B		MGI			X	X	X
CDKN2D		MGI			X	x	X
CEACAM16	DFNA4B	HHH, DVD, MGI		AD			X	X
CELSR1		MGI			X	X	X
CGA		MGI					X
CHD7		HHH, MGI	Charge	AD	X	X	X	X
CHRNA9		MGI			X	X	X
CHRNB2		MGI					X
CIB2	DFNB48	HHH, DVD		AR			X	X
CISD2		DVD, MGI	Wolfram	AR			X	X
CKB		MGI			X	X	X
CLCC1		DVD					X
CLDN11		MGI			X	X	X
CLDN14	DFNB29	HHH, DVD, MGI		AR	X	X	X	X
CLDN9		MGI			X	X	X
CLIC5	DFNB103	HHH, DVD, MGI		AR	X	X	X	X
CLNS1A		MGI				X	X
CLPP		HHH, DVD, MGI	Perrault	AR			X	X
CLRN1		HHH, DVD, MGI	Usher	AR	X	X	X	X
COCH	DFNA9	HHH, DVD, MGI		AD	X	X	X	X
COL11A1	DFNA37	HHH, DVD, MGI	Stickler	AD	X	X	X	X
COL11A2	DFNA13; DFNB53	HHH, DVD, MGI	Stickler	AR	X	X	X	X
COL1A1		MGI					X
COL2A1		HHH, DVD, MGI	Stickler	AD	X	X	X	X
COL4A3		HHH, DVD, MGI	Alport	AR	X	X	X	X
COL4A4		HHH, DVD	Alport	AR	X	X	X	X
COL4A5		HHH, DVD	Alport	XLD	X	X	X	X
COL4A6	DFNX6	HHH, DVD		XLR			X	X
COL9A1		HHH, DVD, MGI	Stickler	AR	X	X	X	X
COL9A2		HHH, DVD	Stickler	AR			X	X
COL9A3		PMID:15917166	Stickler	AR		X	X
CPLX1		MGI			X	X	X
CRYL1		PMID: 19101659		AR				X
CRYM	DFNA40	HHH, DVD		AD	X	X	X	X
CS		MGI					X
DCDC2	DFNB66	DVD		AR				X
DDB2		PMID:20301571	Xeroderma pigmentosum	AR		X	X
DDR1		MGI			X	X	X
DFNA5	DFNA5	HHH, DVD		AD	X	X	X	X
DIAPH1	DFNA1	HHH, DVD		AD	X	X	X	X
DIAPH3		HHH, DVD, MGI	AUNA	AD			X	X
DIO2		MGI			X	X	X
DIO3		MGI			X	X	X
DLX1		MGI			X		X
DLX2		MGI				X
DLX5		MGI			X		X
DMD		MGI			X	X	X
DMXL2		PMID: 27657680		AD				X
DNMT1		PMID: 22328086	Cerebral ataxia, deafness and nacrolepsy	AD				X
DSPP		DVD	Dentinogenesis imperfecta	AD	X	X	X	X
DUOX2		MGI					X
DVL1		MGI			X	X	X
DVL2		MGI			X	X	X
DVL3		MGI			X	X	X
EDN3		HHH, DVD, MGI	Waardenburg	AR	X	X	X	X
EDNRB		HHH, DVD, MGI	Waardenburg	AD	X	X	X	X
EFNB2		MGI			X	X	X
EFNB3		MGI			X	X
EFNB4		MGI				X
ELMOD1		MGI					X
ELMOD3	DFNB88	HHH, DVD		AR			X	X
EMX2		MGI					X
EPHA4		MGI					X
EPHB1		MGI			X	X	X
EPHB2		MGI					X
EPHB3		MGI					X
EPS8	DFNB102	HHH, DVD, MGI		AR			X	X
EPS8L2	DFNB106	DVD, MGI		AR			X	X
ERAL1		PMID: 28449065	Perrault	Mit				X
ERBB4		MGI			X		X
ERCC1		PMID:22257940				X	X
ERCC2		PMID:20301571	Xeroderma pigmentosum	AR		X	X	X
ERCC3		PMID:20301572	Xeroderma pigmentosum	AR		X	X
ERCC4		PMID:20301573	Xeroderma pigmentosum	AR		X	X
ERCC5		PMID:20301574	Xeroderma pigmentosum	AR		X	X
ESPN	DFNB36	HHH, DVD, MGI		AR	X	X	X	X
ESR2		MGI			X	X	X
ESRP1		PMID:29107558						X
ESRRB	DFNB35	HHH, DVD, MGI		AR	X	X	X	X
EVI1		MGI					X
EYA1		HHH, DVD, MGI	Brancio-oto-renal	AD	X	X	X	X
EYA4	DFNA10	HHH, DVD, MGI		AD	X	X	X	X
FABP4		MGI			X	X
FAM65B	DFNB104	DVD		AR				X
FAS		MGI			X	X	X
FBXO11		MGI					X
FBXO2		MGI			X	X	X
FGF20		MGI					X
FGF3		DVD, MGI		AR	X	X	X	X
FGFR1		DVD, MGI	Kallmann	AR	X	X	X	X
FGFR2		DVD, MGI	Jackson-Weiss	AD	X	X	X	X
FGFR3		MGI			X	X	X
FIGN		MGI			X	X	X
FOXG1		MGI			X	X	X
FOXI1		HHH, DVD, MGI	Pendred	AR	X	X	X	X
FOXO3		MGI					X
FSCN2		MGI					X
FZD3		MGI			X	X	X
FZD4		MGI					X
FZD6		MGI			X	X	X
GATA2		MGI					X
GATA3		MGI, DVD		AD	X	X	X	X
GBX2		MGI			X	X	X
GFI1		MGI			X	X	X
GIPC3	DFNB15/72/95	HHH, DVD, MGI		AR			X	X
GJA1		PMID:11741837		AR		X	X
GJA1P1		PMID:25724631				X
GJB1		PMID:11393532	Charcot-Marie-Tooth disease	XLD		X	X
GJB2	DFNB1A; DFNA3A	HHH, DVD, MGI		AR, AD	X	X	X	X
GJB2 exon 1	DFNB1A	DVD		AR				X
GJB3	DFNA2B	HHH, DVD		AR, AD	X	X	X	X
GJB4		PMID:11933201		AR		X	X
GJB5		PMID:18763093				X
GJB6	DFNB1B; DFNA3B	HHH, DVD, MGI		AR, AD	X	X	X	X
GJC3		MGI					X
GLI3		MGI			X	X
GPR98		HHH, DVD, MGI	Usher	AR	X	X	X	X
GPSM2	DFNB82	HHH, DVD	Chudley-McCullough syndrome	AR	X	X	X	X
GPX1		MGI			X	X	X
GREB1L		MGI						X
GRHL2	DFNA28	HHH, DVD		AD	X	X	X	X
GRID1		MGI			X	X	X
GRXCR1	DFNB25	HHH, DVD, MGI		AR	X	X	X	X
GRXCR2	DFNB101	HHH, DVD, MGI		AR	X	X	X	X
GSTM1		PMID:22885711	Susceptibility to noise-induced HL			X	X
GSTP1		PMID:19643173	Susceptibility to noise-induced HL			X	X
GSTT1		PMID:19643174	Susceptibility to noise-induced HL			X	X
GUSB		MGI			X	X	X
HAL		PMID:16854223	Wolfram	AD	X	X	X
HARS		PMID:22279524		AR				X
HARS2		HHH, DVD	Perrault	Mit			X	X
HES1		MGI			X	X	X
HES5		MGI			X	X	X
HGF	DFNB39	HHH, DVD, MGI		AR	X	X	X	X
HMX2		MGI			X	X	X
HMX3		MGI			X	X	X
HOMER2	DFNA68	DVD		AD			X	X
HOXA1		MGI			X	X	X
HOXA2		MGI			X	X	X
HOXB1		MGI			X	X	X
HPN		MGI					X
HSD17B4		HHH, DVD	Perrault	AR			X	X
IFT88		MGI			X	X	X
IGF1		MGI			X	X	X
ILDR1	DFNB42	HHH, DVD		AR		X	X	X
IRS1		MGI					X
IRS2		MGI					X
ISL1		MGI					X
ITGA8		MGI			X	X	X
JAG1		MGI			X	X	X
JAG2		MGI			X	X	X
KARS	DFNB89	HHH, DVD		AR			X	X
KCNE1		HHH, DVD, MGI	Jervell & Lange-Nielsen	AR	X	X	X	X
KCNJ10		HHH, DVD, MGI	Pendred	AR	X	X	X	X
KCNMA1		MGI			X	X	X
KCNQ1		HHH, DVD, MGI	Jervell & Lange-Nielsen	AD	X	X	X	X
KCNQ4	DFNA2A	HHH, DVD, MGI		AD	X	X	X	X
KIF3A		MGI					X
KIT		MGI			X	X	X
KITLG	DFNA69	MGI, DVD		AD	X	X	X	X
LAMA2		MGI			X	X	X
LARGE		MGI			X	X	X
LARS2		HHH, DVD	Perrault	Mit			X	X
LEPRE1		MGI					X
LFNG		MGI			X	X	X
LHFPL5	DFNB66/67	HHH, DVD		AR	X	X	X	X
LHX3		PMID: 18407919	Hypopituitarism and SNHL	AR		X	X
LMO4		MGI			X	X	X
LMX1A	DFNA7	MGI		AD	X	X	X	X
LOXHD1	DFNB77	HHH, DVD, MGI		AR	X	X	X	X
LOXL3		DVD	Stickler	AR				X
LRIG1		MGI					X
LRIG2		MGI					X
LRIG3		MGI			X	X	X
LRP2		MGI			X	X	X
LRTOMT	DFNB63	HHH, DVD, MGI		AR	X	X	X	X
MAFB		MGI			X	X	X
MAP1A		PMID: 16243028			X	X	X
MARVELD2	DFNB49	HHH, DVD, MGI		AR	X	X	X	X
MBP		MGI					X
MCM2	DFNA70	DVD		AD				X
MCOLN3		MGI			X	X	X
MET	DFNB97	DVD		AR				X
MIF		MGI					X
MiR182		PMID: 19602392			X	X	X
MiR183		PMID: 19602393			X	X	X
MiR96	DFNA50	HHH, DVD, MGI		AD	X	X	X	X
MITF		HHH, DVD, MGI	Waardenburg	AD	X	X	X	X
MKKS		MGI			X	X	X
MOS		MGI			X	X	X
MPV17		MGI			X	X	X
MPZL2		MGI						X
MSRB3	DFNB74	HHH, DVD, MGI		AR		X	X	X
MSX2		MGI			X	X
MTAP		PMID: 17534888			X	X	X
MTAP1A		MGI					X
MTRNR1		PMID: 7689389, DVD		Mit				X
MTTE		PMID: 7726154		Mit				X
MTTK		PMID: 2112427		Mit				X
MTTL1		DVD		Mit				X
MTTS1		DVD		Mit				X
MUTED		MGI			X	X	X
MYH14	DFNA4A	HHH, DVD		AD	X	X	X	X
MYH9	DFNA17	HHH, DVD, MGI		AD	X	X	X	X
MYO15A	DFNB3	HHH, DVD, MGI		AR	X	X	X	X
MYO1A		DVD			X	X	X	X
MYO1C		PMID: 20640478				X	X
MYO1F		PMID: 22938506				X	X
MYO3A	DFNB30	HHH, DVD, MGI		AR	X	X	X	X
MYO6	DFNA22; DFNB37	HHH, DVD, MGI		AR, AD	X	X	X	X
MYO7A	DFNB2; DFNA11	HHH, DVD, MGI	Usher	AR, AD	X	X	X	X
NARS2	DFNB94	DVD		AR				X
NAV2		MGI			X	X	X
NDP		HHH, MGI	Norrie	XLR	X	X	X	X
NEU1		MGI			X	X	X
NEUROD1		MGI			X	X	X
NEUROG1		MGI			X	X	X
NF1		PMID: 10442137	Neurofibromatosis	AD	X	X	X
NFKB1		MGI					X
NGFR		MGI					X
NLRP3	DFNA34	DVD	Muckle-Wells	AD				X
NOG		MGI					X
NOTCH1		MGI			X	X	X
NOX3		MGI			X	X	X
NOXO1		MGI			X	X	X
NR2F1		PMID: 19353646	Bosch-Boonstra-Schaaf	AD		X	X
NR4A3		MGI			X	X	X
NTF3		MGI			X	X	X
NTN1		MGI			X	X	X
NTRK2		MGI			X	X	X
NTRK3		MGI			X	X	X
OC90		MGI			X	X	X
OPA1		DVD		AD				X
OSBPL2	DFNA67	DVD		AD				X
OTOA	DFNB22	HHH, DVD, MGI		AR	X	X	X	X
OTOAP1 (LOC653786)		NR_003676.3						X
OTOF	DFNB9	HHH, DVD, MGI		AR	X	X	X	X
OTOG	DFNB18B	HHH, DVD, MGI		AR	X	X	X	X
OTOGL	DFNB84	HHH, DVD		AR			X	X
OTOP1		MGI			X	X	X
OTOR		PMID:10873378				X	X
OTOS		MGI					X
OTX1		MGI			X	X	X
OTX2		PMID:10225993			X	X	X
OXGR1		MGI					X
P2RX2	DFNA41	HHH, DVD, MGI		AD			X	X
PAX2		MGI			X	X	X
PAX3		HHH, DVD, MGI	Waardenburg	AD	X	X	X	X
PAX8		MGI					X
PCDH15	DFNB23	HHH, DVD, MGI	Usher	AR	X	X	X	X
PDE1C		MGI						X
PDZD7	DFNB57	HHH, DVD, MGI	Usher	AR		X	X	X
PEX1		DVD	Heimler	AR				X
PEX6		DVD	Heimler	AR				X
PHEX		MGI			X	X	X
PJVK	DFNB59	PMID: 16804542	Auditory neuropathy	AR	X	X	X	X
PKD1		MGI					X
PLDN		MGI			X	X	X
PMP22		MGI				X	X
PNOC		MGI			X	X	X
PNPT1	DFNB70	HHH, DVD		AR			X	X
POLH		PMID: 20301571	Xeroderma pigmentosum	AR		X	X
POLR1C		HHH, DVD	Treacher Collins	AR			X	X
POLR1D		HHH, DVD	Treacher Collins	AD			X	X
POU1F1		MGI			X	X	X
POU3F4	DFNX2	HHH, DVD, MGI		XLR	X	X	X	X
POU4F1		MGI					X
POU4F3	DFNA15	HHH, DVD, MGI		AD	X	X	X	X
PROP1		MGI			X	X	X
PRPS1	DFNX1	HHH, DVD		XLR	X	X	X	X
PRRX2		MGI			X	X	X
PSAP		MGI					X
PTEN		MGI					X
PTK7		MGI			X	X	X
PTPRQ	DFNA73; DFNB84	HHH, DVD, MGI		AR	X	X	X	X
PTRH2		PMID: 25574476	Infantile-onset multisystem disease	AR				X
PVRL1		MGI					X
PVRL3		MGI					X
QK		MGI					X
RARA		MGI			X	X	X
RARB		MGI			X	X	X
RARG		MGI			X	X	X
RASA1		MGI			X	X
RBPJ		MGI					X
RDX	DFNB24	HHH, DVD, MGI		AR	X	X	X	X
RET		MGI					X
ROR1	DFNB108	DVD		AR				X
RPL38		MGI					X
S1PR2	DFNB68	MGI, DVD		AR	X	X	X	X
SALL1		MGI					X
SCARB2		MGI			X	X	X
SCRIB		MGI			X	X	X
SEMA3E		HHH	Charge	AD			X	X
SERPINB6	DFNB91	HHH, DVD, MGI		AR	X	X	X	X
SFMBT2		DVD	Usher				X
SFSWAP		MGI					X
SIX1	DFNA23	HHH, DVD, MGI	Brancio-oto-renal	AD	X	X	X	X
SIX5		HHH, DVD	Brancio-oto-renal	AD	X	X	X	X
SLC12A2		MGI			X	X	X
SLC12A6		MGI			X	X	X
SLC12A7		MGI			X	X	X
SLC17A3		DVD					X
SLC17A8	DFNA25	HHH, DVD, MGI		AD	X	X	X	X
SLC19A2		MGI			X	X	X
SLC1A3		MGI			X	X	X
SLC22A4	DFNB60	DVD		AR				X
SLC26A4	DFNB4	HHH, DVD, MGI	Pendred	AR	X	X	X	X
SLC26A5	DFNB61	HHH, DVD, MGI		AR	X	X	X	X
SLC30A4		MGI			X	X	X
SLC4A11		MGI			X	X	X
SLC4A7		MGI			X	X	X
SLC9A1		MGI			X	X
SLITRK6		DVD	Myopia and deafness	AR				X
SMAC	DFNA64	HHH		AD			X	X
SMPX	DFNX4	HHH, DVD		XLR			X	X
SMS		MGI			X	X	X	X
SNAI2		HHH, DVD, MGI	Waardenburg	AR	X	X	X
SOBP		MGI			X	X	X
SOD1		MGI			X	X	X
SOX10		HHH, DVD, MGI	Waardenburg	AD	X	X	X	X
SOX2		MGI			X	X	X
SOX9		MGI			X	X	X
SPNB4		MGI					X
SPRY2		MGI			X	X	X
SRRM4		MGI					X
ST3GAL5		MGI			X	X	X
STRC	DFNB16	HHH, DVD, MGI		AR	X		X	X
STRCP1		NR_146078.1	(pseudogene)					X
SUN1		MGI				X	X
SYNE4	DFNB76	HHH, DVD, MGI		AR		X	X	X
SYNJ2		MGI				X	X
TBC1D24	DFNA65; DFNB86	HHH, DVD		AR, AD			X	X
TBCE		MGI					X
TBL1X		PMID: 15834507	Hypothyroidism and SNHL	XLR		X	X
TBX1		MGI, DVD	Cardiovascular defects	AD	X	X	X	X
TBX10		MGI			X	X	X
TBX15		MGI					X
TBX18		MGI					X
TCOF1		HHH, DVD, MGI	Treacher Collins	AD	X	X	X	X
TECTA	DFNA8/12; DFNB21	HHH, DVD, MGI		AR, AD	X	X	X	X
TECTB		DVD						X
TFAP2A		MGI					X
TGFA		MGI			X	X	X
TGFB2		MGI			X	X	X
THRA		PMID:11726557			X	X	X
THRB		MGI			X	X	X
TIMM8A		DVD	Mitochondrial deafness-dystonia	XLR		X	X	X
TJP2	DFNA51	HHH, DVD		AD	X	X	X	X
TMC1	DFNA36; DFNB7/11	HHH, DVD, MGI		AR, AD	X	X	X	X
TMEM132E	DFNB99	DVD		AR				X
TMHS		MGI					X
TMIE	DFNB6	HHH, DVD, MGI		AR	X	X	X	X
TMPRSS3	DFNB8/10	HHH, DVD, MGI		AR	X	X	X	X
TMPRSS5		PMID:17918732				X	X
TNC	DFNA56	HHH, DVD		AD			X	X
TNF		MGI					X
TNFRSF11B		MGI			X	X	X
TPO		MGI					X
TPRN	DFNB79	HHH, DVD		AR	X	X	X	X
TRIOBP	DFNB28	HHH, DVD, MGI		AR	X	X	X	X
TRPV4		MGI			X	X	X
TSHR		MGI			X	X	X
TSPEAR	DFNB98	HHH, DVD		AR			X	X
TUB		MGI			X	X	X
TWNK		PMID: 31455392	Perrault	AR				X
TYRP1		MGI			X	X
UCN		MGI			X	X	X
USH1C	DFNB18	HHH, DVD, MGI	Usher	AR	X	X	X	X
USH1G		HHH, DVD, MGI	Usher	AR	X	X	X	X
USH2A		HHH, DVD, MGI	Usher	AR	X	X	X	X
VANGL2		MGI			X	X	X
VLGR1		HHH	Usher	AR	X	X	X
WBP2		PMID: 26881968						X
WFS1	DFNA6/14/38	HHH, DVD		AD	X	X	X	X
WHRN	DFNB31	HHH, MGI	Usher	AR	X	X	X	X
XPA		PMID: 20301571	Xeroderma pigmentosum	AR		X	X
XPC		PMID: 20301572	Xeroderma pigmentosum	AR		X	X
ZEB1		MGI					X
†Abbreviations
HHH: Hereditary Hearing loss Homepage (http://hereditaryhearingloss.org/)
DVD: Deafness Variation Database (http://deafnessvariationdatabase.org/)
MGI: Mouse Genome Informatics (http://www.informatics.MGI.org/)
