## Supporting Information Table S3 for "Spectrum of genes for inherited hearing loss in the Israeli Jewish population, including the novel human deafness gene *ATOH1*"

### Sheet: Sheet1
Table S3. All mutations leading to hearing loss in Israeli Jewish families in the study							Spectrum of genes for inherited hearing loss in the Israeli Jewish population, including the novel human deafness gene ATOH1
Gene	Variant	Inh	Origin	Ethnicity	Number of families	Reference for allele
ATOH1	c.1030delC, p.(His344fs17Ter)	AD	Iraq	Mizrahi	1	Novel
ATP2B2	c.1033C>T, p.(Gln345Ter)	AD	Ashkenazi	Ashkenazi	1	Novel
CABP2	c.250G>A, p.(Glu84Lys)	AR	Syria,Tunis	Mixed	1	Novel
CABP2	c.655(+1)G>T	AR	Turkey, Ashkenazi	Mixed	1	PMID: 22981119
CDH23	c.7903G>T, p.(Val2635Phe)	AR	Algeria†	Sephardi	3	PMID: 21917145
CEACAM16	c.703C>T, p.(Arg235Cys)	AR	Iran†	Mizrahi	2	Novel
CLPP	c.173T>G, p.(Leu58Arg)	AR	Morocco	Sephardi	1	Novel
CLPP	c.233G>C,p.(Arg78Pro)	AR	Ashkenazi	Ashkenazi	1	Novel
COCH	c.1159C>T, p.(Leu387Phe)	AD	Ashkenazi	Ashkenazi	1	Novel
COCH	c.1115T>C, p.(Ile372Thr)	AD	Ashkenazi	Ashkenazi	1	PMID: 25780252
COL11A2	c.967insC, p.(Thr323fs17Ter)	AR	Morocco	Sephardi	1	Novel
COL11A2	c.3385G >A, p.(Gly1129Arg)	AR	Yemen	Mizrahi	1	Novel
EYA4	c.441delC, p.(Tyr148fs49Ter)	AD	Ashkenazi, Libya	Mixed	1	Novel
EYA4	c.1720_1722delTACinsAAA, p.(Tyr574Lys)	AD	Iraq	Mizrahi	1	Novel
GATA3	c.681ins35, p.(Glu228fs37Ter)	AD	Ashkenazi	Ashkenazi	1	Novel
GATA3	c.829G>A, p.(Asp277Asn)	AD	Ashkenazi, Morocco	Mixed	1	Novel
GJB2	c.35delG, p.(Gly12fs2Ter)	AR	Mixed†	Mixed	24	PMID: 9139825
GJB2	c.51del12insA, p.(Thr18fs26Ter)	AR	Uzbekistan†	Mizrahi	4	PMID: 10982182
GJB2	c.72G>A, p.(Trp24Ter)	AR	Uzbekistan	Mizrahi	1	PMID: 9139825
GJB2	c.94C>T, p.(Arg32Cys)	AR	Ashkenazi	Ashkenazi	1	PMID: 11102979
GJB2	c.109G>A, p.(Val37Ile)	AR	Ashkenazi†	Ashkenazi	1	PMID: 9529365
GJB2	c.167delT, p.(Leu56fs26Ter)	AR	Ashkenazi†	Ashkenazi	19	PMID: 9819448
GJB2	c.269T>C, p.(Leu90Pro)	AR	Iraq†	Mizrahi	2	PMID: 10982180
GJB2	c.224G>A, p.(Arg75Gln)	AD	Ashkenazi	Ashkenazi	1	PMID: 12372058
GJB6	342Kb del(GJB6-D13S1830)	AR	Ashkenazi†	Ashkenazi	3	PMID: 11668644
LOXHD1	c.4480C>T p.(Arg1494Ter)	AR	Ashkenazi†	Ashkenazi	1	PMID: 23226338
LOXHD1	c.4714C>T, p.(Arg1572Ter)	AR	Ashkenazi†	Ashkenazi	3	PMID: 21465660
MITF	c.935T->C, p.(Leu312Pro)	AD	Algeria	Sephardi	1	Novel
MITF	c.1190delG, p.(Gly397fs15Ter)	AD	Morocco	Sephardi	1	Novel
MITF	c.981InsC, p.(Leu327fs9Ter)	AD	Ashkenazi	Ashkenazi	1	Novel
MYO3A	c.1777(-12)G->A	AR	Iraq	Mizrahi	1	PMID: 21165622
MYO3A	c.732(-2)A->G	AR	Iraq	Mizrahi	1	PMID: 21165622
MYO3A	c.3126T>G, p.(Tyr1042Ter)	AR	Iraq	Mizrahi	1	PMID: 21165622
MYO6	c.238C>T, (p.Arg80Ter)	AD	Ashkenazi	Ashkenazi	1	Novel
MYO6	c.1452insT, p.(Asn485Ter)	AD	Turkey	Sephardi	1	Novel
MYO6	c.1473del3insC, skip ex14, p.(Glu461fs13Ter)	AD	Ashkenazi	Ashkenazi	1	Novel
MYO6	c.3765delC, p.(Cys1256Valfs28Ter)	AD	Ashkenazi	Ashkenazi	1	Novel
MYO7A	c.689C>T, p.(Ala230Val)	AD	Ashkenazi	Ashkenazi	1	PMID: 16449806
MYO7A	c.640G>A, p.(Gly214Arg)	AR	Ashkenazi	Ashkenazi	1	PMID: 18181211
MYO7A	c.2187+1G>A	AR	Morocco	Sephardi	1	PMID: 9382091
MYO15A	c.373delCG, p.(Arg125fs102Ter)	AR	Ashkenazi	Ashkenazi	1	PMID: 21917145
MYO15A	c.8183G>A, p.(Arg2728His)	AR	Ashkenazi†	Ashkenazi	3	PMID: 21917145
MYO15A	c.8467G>A, p.(Asp2823Asn)	AR	Iran	Mizrahi	2	PMID: 24105371
MYO15A	c.7751_8224delins23, p.Gln2583fs19Ter	AR	Caucasus	Mizrahi	1	Novel
MYO15A	c.9861C>T, p.(Gly3287Gly)	AR	Ashkenazi†	Ashkenazi	2	Novel
OTOF	c.4227(+1)G>T	AR	Syria	Mizrahi	1	PMID: 18381613
OTOF	c.5193(-1)G>A	AR	Syria	Mizrahi	1	ClinVar 48256
PCDH15	c.146T>C , p.(Val49Ala)	AR	Iraq	Mizrahi	1	Novel
PCDH15	c.733C>T, p.(Arg245Ter)	AR	Ashkenazi†	Ashkenazi	3	PMID: 12711741
POU3F4	c.853delAT, p.(Ile285fs43Ter)	XR	Bulgaria	Sephardi	1
POU4F3	c.884del8, p.(Ile295fs5Ter)	AD	Libya	Mizrahi	1	PMID: 9506947
SLC26A4	c.349C>T, p.(Leu117Phe)	AR	Ashkenazi†	Ashkenazi	2	Novel
SLC26A4	c.1458InsT, p.(Ile487fs39Ter)	AR	Iran	Mizrahi	1	PMID: 18427006
SOX10	c.125_132del8, p.(Leu42fs21Ter)	AD	Sweden	Ashkenazi	1	Novel
STRC	Del ~0.1Mb	AR	Ashkenazi†	Ashkenazi	2	PMID: 21165971
STRC	Del 18,645bp, chr15:43,892,353-43,910,998	AR	Ashkenazi/Iraq-Yemen-Iran	Mixed	1	Novel
STRC	c.4171 C>G, p.(Arg1391Gly)	AR	Ashkenazi	Ashkenazi	1	PMID: 22147502
SYNE4	c.228delAT, p.(Trp77fs16Ter)	AR	Iraq	Mizrahi	2	PMID: 23348741
TECTA	c.248C>T, p.(Thr83Met)	AR	Ashkenazi	Ashkenazi	1	Novel
TECTA	c.2887G>A, p.(Ala963Thr)	AD	Turkey	Sephardi	1	Novel
TECTA	c.5597C>T, p.(Thr1866Met)	AD	Turkey	Sephardi	1	PMID: 20947814 / PMID: 21917145
TECTA	c.6017A>G, p.(Asp2006Gly)	AD	Ashkenazi	Ashkenazi	1	Novel
TJP2	dup Exs 1-7, ~135Kb	AD	Tunisia	Sephardi	1	PMID: 20602916
TJP2	Inverted duplication, ~269Kb	AD	Tunisia	Sephardi	1	Novel
TMC1	c.15insA, p.(Val6fs12Ter)	AR	Mixed	Mixed	1	Novel
TMC1	c.674C>T, p.(Pro225Leu)	AR	Ashkenazi	Ashkenazi	1	Novel
TMC1	c.1165C>T, p.(Arg389Ter)	AR	Morocco	Sephardi	2	PMID: 18259073
TMC1	c.1810C>T, p.(Arg604Ter)	AR	Morocco†	Sephardi	6	PMID: 21917145
TMC1	c.1939T>C, p.(Ser647Pro)	AR	Morocco†	Sephardi	18	PMID: 21917145
TMC1	c.1210T>C, p.(Trp404Arg)	AR	Morocco	Sephardi	1	PMID: 21917145
USH1C	c.238InsC, p.(Arg80fs68Ter)	AR	Ashkenazi†	Ashkenazi	1	PMID: 10973247
USH1C	c.1220delG, p.(Gly407fs56Ter)	AR	Yemenite	Mizrahi	1	PMID: 23251578
USH2A	c.240insGTAC, p.(Gln81fs27Ter)	AR	Iraq	Mizrahi	1	PMID: 10738000
USH2A	c.3368A>G, p.(Tyr1123Cys)	AR	Ashkenazi	Ashkenazi	1	PMID: 24367894
WFS1	c.2590G>A, p.(Glu864Lys)	AD	Ashkenazi	Ashkenazi	1	PMID: 21917145
†Additional families were detected in the genetics clinics
Abbreviations:
Inh: Mode of inheritance
AR: Autosomal recessive
AD: Autosomal dominant
XR: X-linked recessive
