## Supporting Information Table S4 for "Spectrum of genes for inherited hearing loss in the Israeli Jewish population, including the novel human deafness gene *ATOH1*"

### Sheet: Sheet1
Table S4. Founder mutations in Israeli Jewish families							Spectrum of genes for inherited hearing loss in the Israeli Jewish population, including the novel human deafness gene ATOH1
Gene	Mutation	hg19 position	Jewish population of origin	Families in this study	Notes
CDH23	c.7903G>T p.(Val2635Phe)	chr10:73565593	Algeria	3	Reported by us in PMID: 21917145
CEACAM16	c.703C>T, p.(Arg235Cys)	chr19:45208901	Iran	2	First report this paper
GJB2	c.167delT, p.(Leu56fs26Ter)	chr13:20763554	AJ	19	Originally an AJ founder allele, now widespread.
GJB2	c.51del12insA, p.(Thr18fs26Ter)	chr13:20763679	Uzbekistan	4	Reported by us in PMID:19390476
LOXHD1	c.4714C>T, p.(Arg1572Ter)	chr18:44104697	AJ	3	First report in PMID: 21465660
MYO15A	c.9861C>T, p.(Gly3287Gly)	chr17:18069748	AJ	2	First report this paper
PCDH15	c.733C>T, p.(Arg245Ter)	chr10:56077189	AJ	3	First report in PMID: 12711741
SLC26A4	c.349C>T, p.(Leu117Phe)	chr7:107312627	AJ	2	First report this paper
SYNE4	c.228delAT, p.(Trp77fs16Ter)	chr19:36499169	Iraq	2	Reported by us in PMID: 23348741
